# Profiling of Nascent Lariat Intermediates Reveals Key Genetic Determinants of the Timing of Human Co-transcriptional Splicing

**DOI:** 10.1101/2021.10.18.464728

**Authors:** Yi Zeng, Huilin Zeng, Benjamin J Fair, Aiswarya Krishnamohan, Yichen Hou, Johnathon M Hall, Alexander J Ruthenburg, Yang I Li, Jonathan P Staley

## Abstract

As splicing is intimately coupled with transcription, understanding splicing mechanisms requires an understanding of splicing timing, which is currently limited. Here, we developed CoLa-seq (<u>co</u>-transcriptional <u>la</u>riat <u>seq</u>uencing), a genomic assay that reports splicing timing relative to transcription through analysis of nascent lariat intermediates. In human cells, we mapped 165,282 branch points and characterized splicing timing for over 70,000 introns. Splicing timing varies dramatically across introns, with regulated introns splicing later than constitutive introns. Machine learning-based modeling revealed genetic elements predictive of splicing timing, notably the polypyrimidine tract, intron length, and regional GC content, which illustrate the significance of the broader genomic context of an intron and the impact of co-transcriptional splicing. The importance of the splicing factor U2AF in early splicing rationalizes surprising observations that most introns can splice independent of exon definition. Together, these findings establish a critical framework for investigating the mechanisms and regulation of co-transcriptional splicing.

**Highlights:**

1. CoLa-seq enables cell-type specific, genome-wide branch point annotation with unprecedented efficiency.
2. CoLa-seq captures co-transcriptional splicing for tens of thousands of introns and reveals splicing timing varies dramatically across introns.
3. Modeling uncovers key genetic determinants of splicing timing, most notably regional GC content, intron length, and the polypyrimidine tract, the binding site for U2AF2.
4. Early splicing precedes transcription of a downstream 5’ SS and in some cases accessibility of the upstream 3’ SS, precluding exon definition.
