## Supplemental files (tables S1-S6) for "Profiling of Nascent Lariat Intermediates Reveals Key Genetic Determinants of the Timing of Human Co-transcriptional Splicing": Table_S3_Sequence-features-considered-for-modeling.csv

Table S3. Sequence features considered for modeling
feature_name
AG_count
AG_count_ds.BS
A_BS3SS_noMask
A_BS_50nt
A_BS_us25nt
A_DS_intron
A_ds.BS3SS_noMask
A_ds.BS_50nt
A_ds.BS_us25nt
A_ds.ss3_50nt_noMask
A_ds.ss3_ds25nt_noMask
A_ds.ss3_ds50nt_noMask
A_ds.ss3_us25nt_noMask
A_ds.ss3_us50nt_noMask
A_ds.ss5_50nt_noMask
A_ds.ss5_ds25nt_noMask
A_ds.ss5_ds50nt_noMask
A_ds.ss5_us25nt_noMask
A_ds.ss5_us50nt_noMask
A_exon
A_intron
A_ss3_50nt_noMask
A_ss3_ds25nt_noMask
A_ss3_ds50nt_noMask
A_ss3_us25nt_noMask
A_ss3_us50nt_noMask
A_us.ss5_50nt_noMask
A_us.ss5_ds25nt_noMask
A_us.ss5_ds50nt_noMask
A_us.ss5_us25nt_noMask
A_us.ss5_us50nt_noMask
BS3SS_max_ppt
BS3SS_mean_ppt
BS_3SS
BS_int
CT_BS3SS_noMask
CT_BS_50nt
CT_BS_us25nt
CT_DS_intron
CT_ds.BS3SS_noMask
CT_ds.BS_50nt
CT_ds.BS_us25nt
CT_ds.ss3_50nt_noMask
CT_ds.ss3_ds25nt_noMask
CT_ds.ss3_ds50nt_noMask
CT_ds.ss3_us25nt_noMask
CT_ds.ss3_us50nt_noMask
CT_ds.ss5_50nt_noMask
CT_ds.ss5_ds25nt_noMask
CT_ds.ss5_ds50nt_noMask
CT_ds.ss5_us25nt_noMask
CT_ds.ss5_us50nt_noMask
CT_exon
CT_intron
CT_ss3_50nt_noMask
CT_ss3_ds25nt_noMask
CT_ss3_ds50nt_noMask
CT_ss3_us25nt_noMask
CT_ss3_us50nt_noMask
CT_us.ss5_50nt_noMask
CT_us.ss5_ds25nt_noMask
CT_us.ss5_ds50nt_noMask
CT_us.ss5_us25nt_noMask
CT_us.ss5_us50nt_noMask
C_BS3SS_noMask
C_BS_50nt
C_BS_us25nt
C_DS_intron
C_ds.BS3SS_noMask
C_ds.BS_50nt
C_ds.BS_us25nt
C_ds.ss3_50nt_noMask
C_ds.ss3_ds25nt_noMask
C_ds.ss3_ds50nt_noMask
C_ds.ss3_us25nt_noMask
C_ds.ss3_us50nt_noMask
C_ds.ss5_50nt_noMask
C_ds.ss5_ds25nt_noMask
C_ds.ss5_ds50nt_noMask
C_ds.ss5_us25nt_noMask
C_ds.ss5_us50nt_noMask
C_exon
C_intron
C_ss3_50nt_noMask
C_ss3_ds25nt_noMask
C_ss3_ds50nt_noMask
C_ss3_us25nt_noMask
C_ss3_us50nt_noMask
C_us.ss5_50nt_noMask
C_us.ss5_ds25nt_noMask
C_us.ss5_ds50nt_noMask
C_us.ss5_us25nt_noMask
C_us.ss5_us50nt_noMask
GC_BS3SS_noMask
GC_BS_50nt
GC_BS_us25nt
GC_DS_intron
GC_ds.BS3SS_noMask
GC_ds.BS_50nt
GC_ds.BS_us25nt
GC_ds.ss3_50nt_noMask
GC_ds.ss3_ds25nt_noMask
GC_ds.ss3_ds50nt_noMask
GC_ds.ss3_us25nt_noMask
GC_ds.ss3_us50nt_noMask
GC_ds.ss5_50nt_noMask
GC_ds.ss5_ds25nt_noMask
GC_ds.ss5_ds50nt_noMask
GC_ds.ss5_us25nt_noMask
GC_ds.ss5_us50nt_noMask
GC_exon
GC_intron
GC_ss3_50nt_noMask
GC_ss3_ds25nt_noMask
GC_ss3_ds50nt_noMask
GC_ss3_us25nt_noMask
GC_ss3_us50nt_noMask
GC_us.ss5_50nt_noMask
GC_us.ss5_ds25nt_noMask
GC_us.ss5_ds50nt_noMask
GC_us.ss5_us25nt_noMask
GC_us.ss5_us50nt_noMask
G_BS3SS_noMask
G_BS_50nt
G_BS_us25nt
G_DS_intron
G_ds.BS3SS_noMask
G_ds.BS_50nt
G_ds.BS_us25nt
G_ds.ss3_50nt_noMask
G_ds.ss3_ds25nt_noMask
G_ds.ss3_ds50nt_noMask
G_ds.ss3_us25nt_noMask
G_ds.ss3_us50nt_noMask
G_ds.ss5_50nt_noMask
G_ds.ss5_ds25nt_noMask
G_ds.ss5_ds50nt_noMask
G_ds.ss5_us25nt_noMask
G_ds.ss5_us50nt_noMask
G_exon
G_intron
G_ss3_50nt_noMask
G_ss3_ds25nt_noMask
G_ss3_ds50nt_noMask
G_ss3_us25nt_noMask
G_ss3_us50nt_noMask
G_us.ss5_50nt_noMask
G_us.ss5_ds25nt_noMask
G_us.ss5_ds50nt_noMask
G_us.ss5_us25nt_noMask
G_us.ss5_us50nt_noMask
T_BS3SS_noMask
T_BS_50nt
T_BS_us25nt
T_DS_intron
T_ds.BS3SS_noMask
T_ds.BS_50nt
T_ds.BS_us25nt
T_ds.ss3_50nt_noMask
T_ds.ss3_ds25nt_noMask
T_ds.ss3_ds50nt_noMask
T_ds.ss3_us25nt_noMask
T_ds.ss3_us50nt_noMask
T_ds.ss5_50nt_noMask
T_ds.ss5_ds25nt_noMask
T_ds.ss5_ds50nt_noMask
T_ds.ss5_us25nt_noMask
T_ds.ss5_us50nt_noMask
T_exon
T_intron
T_ss3_50nt_noMask
T_ss3_ds25nt_noMask
T_ss3_ds50nt_noMask
T_ss3_us25nt_noMask
T_ss3_us50nt_noMask
T_us.ss5_50nt_noMask
T_us.ss5_ds25nt_noMask
T_us.ss5_ds50nt_noMask
T_us.ss5_us25nt_noMask
T_us.ss5_us50nt_noMask
U2E_cofold
U2E_cofold_ds.BS
U2E_ds.BS
U2_E
avg.mfe_BS_50nt
avg.mfe_ds.BS_50nt
avg.mfe_ds.ss3
avg.mfe_ds.ss5
avg.mfe_ss3
avg.mfe_us.ss5
ds.BS_3SS
ds.intron_len
ds.ss3_max_ppt
ds.ss3_mean_ppt
ds.ss3_score
ds.ss5_U1E_cofold
ds.ss5_U6E_cofold
ds.ss5_score
end3to3ss_mean
end3to3ss_median
end3to3ss_min
exon_ds_intron_len
exon_len
exon_tpm
intron_len
mfe_BS3SS
mfe_BS_50nt
mfe_BS_us25nt
mfe_ds.BS3SS
mfe_ds.BS_50nt
mfe_ds.BS_us25nt
mfe_ds.ss3_50nt
mfe_ds.ss3_ds25nt
mfe_ds.ss3_us25nt
mfe_ds.ss5_50nt
mfe_ds.ss5_ds25nt
mfe_ds.ss5_us25nt
mfe_ss3_50nt
mfe_ss3_ds25nt
mfe_ss3_us25nt
mfe_us.ss5_50nt
mfe_us.ss5_ds25nt
mfe_us.ss5_us25nt
ss3_max_ppt
ss3_mean_ppt
ss3_score
tail_mean
tail_median
tail_min
us.ss5_U1E
us.ss5_U1E_cofold
us.ss5_U6E
us.ss5_U6E_cofold
us.ss5_score
