## Supplemental files (tables S1-S6) for "Profiling of Nascent Lariat Intermediates Reveals Key Genetic Determinants of the Timing of Human Co-transcriptional Splicing": Table_S4-6_oligos.xlsx

### Sheet: Table S4
Table S4. ncRNA depletion oligos
Target	Sequence	3' end modification
U1	CCACAAATTATGCAGTCGAGTTTCCCACATTTG	/3BioTEG/
U1	CCACAAATTATGCAGTCGAGTTTCCCACATTTG	/3BioTEG/
U4	CAGTCTCCGTAGAGACTGTCAAAAATTGCCAATGC	/3BioTEG/
U3	GAGAGAAGAACGATCATCAATGGCTGACGGCAGTT	/3BioTEG/
U3	TCAGGAGAAAACGCTACCTCTCTTCCTCG	/3BioTEG/
U3	AACGATCATCAATGGCTGACGGCAGTTGCA	/3BioTEG/
U3	GAGAGAAGAACGATCATCAATGGCTGACGGCAGTT	/3BioTEG/
U3	TCAGGAGAAAACGCTACCTCTCTTCCTCG	/3BioTEG/
snora61	CAAGACCAGTGTTCAGATCCGATGGGAAAGGGATC	/3BioTEG/
snora61	AACATTTAGGCCAGCTTCACTATTACTTTT	/3BioTEG/
snora48	AAGCTGGGATGAACAAGGAGTTGCTTTGTC	/3BioTEG/
snora73A/B	ACGAGGCCCAGCTTTATTTCCAACGTTGTG	/3BioTEG/
snora73A/B	GAAAGGGACTGTACATCATGGGGCAGAGCC	/3BioTEG/
snora71B	ATTGATTCCTCTCCCTGCACTATCAATGACCAGGG	/3BioTEG/
snora71B	GTTTGGAAGGGATAGGAGTGGACCCTTCAAACACG	/3BioTEG/
snord17	TAGAACAGGAACTGAGGCTTGGAAGAAGGTCAGTG	/3BioTEG/
U2	ACGTATCAGATATTAAACTGATAAGAACAGATACTACACTTG	/3BioTEG/
U2	ATACCAGGTCGATGCGTGGAGTGGA	/3BioTEG/
U5	CTCTCCACGGAAATCTTTAGTAAAAGGCGAAAGA	/3BioTEG/
scaRNA2	CCAGGCCGCTCTCCCTCCCTAAAAC	/3BioTEG/
RMRP	GGGAGGAACAGAGTCCTCAGTGTGTAG	/3BioTEG/
7SK	TCGTATACCCTTGACCGAAGACCGGTCCTC	/3BioTEG/
28S rRNA	TTTCCAGCCGCGCCCCGTTTCCCAGGACGA	/3BioTEG/
28S rRNA	TTCCCCACGAACGTGCGGTGCGTGACGGGC	/3BioTEG/
45S rRNA	GAGGAAGACGAACGGAAGGACGGACGGCGCCGGAC	/3BioTEG/
45S rRNA	GTGAACGGGGAGGAGGCGGGAACCGAAGAAGCGGG	/3BioTEG/
5.8S rRNA	TCGACGCACGAGCCGAGTGATCCACCGCTAAGAGTC	/3BioTEG/
5.8S rRNA	AGCGACGCTCAGACAGGCGTAGCCCCGGGAGG	/3BioTEG/

### Sheet: Table S5
Table S5. Primer sequences used in library preparation
Oligo Name	Sequence
oYZ_adapter_V2	/5Phos/NNNNNNAGATCGGAAGAGCACACGTCTGAA/3ddC/
oYZ_V3_RT	/5Phos/AGATCGGAAGAGCGTCGTGTA/iSp18/TTCAGACGTGTGCTC
oYZ_V3_PCR1_F	CTTTCCCTACACGACGCTCTTCC
oYZ_V3_PCR1_R	GACTGGAGTTCAGACGTGTGCTCTTC
oYZ_V2_PCR_F1	aatgatacggcgaccaccgaGATCTACACTCTTTCCCTACACGACGCTC
oYZ_V2_PCR_index01_R	caagcagaagacggcatacgAGATcgtgatGTGACTGGAGTTCAGACGTGT*G
oYZ_V2_PCR_index02_R	caagcagaagacggcatacgAGATACATCGGTGACTGGAGTTCAGACGTGT*G
oYZ_V2_PCR_index05_R	caagcagaagacggcatacgAGATCACTGTGTGACTGGAGTTCAGACGTGT*G
oYZ_V2_PCR_index06_R	caagcagaagacggcatacgAGATATTGGCGTGACTGGAGTTCAGACGTGT*G
oYZ_V2_PCR_index07_R	caagcagaagacggcatacgAGATGATCTGGTGACTGGAGTTCAGACGTGT*G
oYZ_V2_PCR_index08_R	caagcagaagacggcatacgAGATTCAAGTGTGACTGGAGTTCAGACGTGT*G
oYZ_V2_PCR_index09_R	caagcagaagacggcatacgAGATCTGATCGTGACTGGAGTTCAGACGTGT*G
oYZ_V2_PCR_index11_R	caagcagaagacggcatacgAGATGTAGCCGTGACTGGAGTTCAGACGTGT*G
oYZ_V2_PCR_index12_R	caagcagaagacggcatacgAGATtacaagGTGACTGGAGTTCAGACGTGT*G
oYZ_V2_PCR_index15_R	caagcagaagacggcatacgAGATtgacatGTGACTGGAGTTCAGACGTGT*G
oYZ_V2_PCR_index18_R	caagcagaagacggcatacgAGATgcggacGTGACTGGAGTTCAGACGTGT*G
oYZ_V2_PCR_index19_R	caagcagaagacggcatacgAGATTTTCACGTGACTGGAGTTCAGACGTGT*G
oYZ_V2_PCR_index22_R	caagcagaagacggcatacgAGATcgtacgGTGACTGGAGTTCAGACGTGT*G
oYZ_V2_PCR_index25_R	caagcagaagacggcatacgAGATatcagtGTGACTGGAGTTCAGACGTGT*G
*: indicates phosphorothioate bond

### Sheet: Table S6
Table S6. Primer sequences used for PlaB validation experiments
Name	Sequence
BRD2_ex4_FW	CAAAATTATAAAACAGCCTATGGACATG
BRD2_ex5_RV	TTTTCCAGCGTTTGTGCCATTAGGA
BZW1_ex3_FW	TACCGTCGATATGCAGAAACA
BZW1_ex4_RV	GAGCAAATGCTTGCATGGTCT
